# Metformin-induced longevity is associated with retrotransposon dynamics in yeast chronological aging

**DOI:** 10.1101/2025.09.07.674784

**Authors:** Jimena Meneses-Plascencia, Ericka Moreno-Méndez, Diana Ascencio, Cesia Pérez-Aguilar, Michelle Munguía-Figueroa, Cei Abreu-Goodger, Soledad Funes, Alexander DeLuna

## Abstract

The widely used antidiabetic drug metformin extends lifespan across diverse model organisms, from yeast to primates. However, the cellular mechanisms underlying its anti-aging effects remain only partially understood. Here, we combined large-scale genetic screening and high-resolution lifespan phenotyping with transcriptomic and proteomic analyses to provide a systems view of metformin’s impact on the chronological lifespan of *Saccharomyces cerevisiae*. Unexpectedly, we uncovered pronounced gene-drug interactions between metformin and chromatin-modifying factors. Specifically, deletions of Set3C histone deacetylation complex subunits phenocopied the longevity effect of metformin, with no additive benefit when combined, suggesting convergence on shared pathways. Transcriptome profiling further revealed that metformin reprogrammed stationary-phase gene expression, with Ty1-copia retrotransposons emerging as a consistently induced signature, thereby suggesting a possible mechanism for the observed interactions with Set3C regulation. Paradoxically, TYA Gag-like protein levels and retrotransposition frequency were modestly reduced, indicating an uncoupling between transcriptional activation and retromobility. Proteome analysis revealed increased abundance of mitochondrial and stress-response proteins as primary outcomes of metformin exposure, both known modulators of Ty1 dynamics in yeast. Together, our findings position chromatin regulation and retrotransposon expression as integral components of metformin’s pro-longevity mechanisms, expanding its influence beyond signaling, metabolism, and stress response.

**Highlights:**

- Large-scale genetic screening reveals that deletions of Set3C histone deacetylase phenocopy metformin-induced longevity.
- Metformin consistently induces Ty1 retrotransposon transcription but reduces Gag protein abundance and retromobility.
- Proteomic changes highlight mitochondrial and stress-response proteins as primary outcomes of metformin exposure.
- Retrotransposon dynamics emerge as a key component associated with metformin-induced longevity.
