## Supplementary material for "Metformin-induced longevity is associated with retrotransposon dynamics in yeast chronological aging": Table S2

### Sheet: GOgroups
GO_ID	Description	WRST p_value	Group LE_MTF	Type	n	Genes
GO:0000002	Mitochondrial genome maintenance	0.00356881	1.00752	BP	10	CRD1 |HSP78 |MDV1 |MEF2 |MGM1 |MIP1 |PIF1 |REX2 |RPO41 |RRM3 |
GO:0000001	Mitochondrial inheritance	0.00395984	1.00693	BP	6	DNM1 |GEM1 |NAT3 |PHB1 |PHB2 |PTC1 |
GO:0006465	Signal peptide processing	0.0129482	1.00677	BP	5	AFG3 |IMP1 |IMP2 |YPF1 |YTA12 |
GO:0007005	Mitochondrial organization	0.0147654	1.00552	BP	19	AIM17 |ATP11 |CLU1 |DNM1 |GEM1 |HCM1 |MAM3 |MDM35 |MGM1 |MIX17 |NGR1 |PHB1 |PHB2 |PIM1 |PUF3 |TPK3 |UPS3 |VPS13 |YME1 |
GO:0016485	Protein processing	0.0437054	1.00519	BP	7	CYM1 |DAP2 |ICP55 |KEX2 |RCE1 |RIM20 |STE24 |
GO:0098588	Bounding membrane of organelle	0.0112226	1.00476	CC	7	PEP5 |SEC22 |SNC1 |SNC2 |VAM6 |VPS41 |VPS8 |
GO:0006351	Transcription	0.0205562	1.0045	BP	6	DST1 |HIR1 |RPA12 |RPO41 |RSF2 |YJL206C |
GO:0006657	CDP-choline pathway	0.0220304	1.00418	BP	5	CKI1 |CPT1 |EKI1 |EPT1 |PCT1 |
GO:0006457	Protein folding	0.00101081	1.00379	BP	29	AHA1 |CAJ1 |CNE1 |CPR1 |CPR2 |CPR3 |CPR5 |EUG1 |FMO1 |FPR1 |GET3 |GIM3 |GIM4 |GIM5 |HSP82 |MPD1 |PAC10 |PAC2 |PHB1 |PHB2 |PLP1 |SCJ1 |SSE2 |STI1 |TSA1 |TSA2 |YDJ1 |YKE2 |YME1 |
GO:0006412	Translation	0.0378491	1.00155	BP	45	ANB1 |CAM1 |CTK1 |DBP1 |DIA4 |DOM34 |EFT1 |EFT2 |FMT1 |FUN12 |GCN2 |GCN3 |GUF1 |HER2 |IFM1 |ISM1 |MEF1 |MEF2 |MRF1 |MRP7 |MRPL10 |MRPL9 |MRPS12 |MRPS16 |MRPS9 |MSE1 |MSF1 |MSM1 |MTG2 |NAM2 |PET112 |RPL29 |RPL38 |RQC2 |SLM5 |SSB1 |TEF4 |TIF1 |TIF2 |TIF4631 |TIF4632 |TMA19 |TMA20 |YGR054W |YNL040W |
GO:0032543	Binding membrane of organelle translation	0.0393338	1.00078	BP	17	EHD3 |HER2 |IFM1 |ISM1 |MEF1 |MEF2 |MRF1 |MRPL10 |MRPL9 |MRPS12 |MRPS16 |MRPS9 |MSE1 |NAM2 |PET112 |PTH1 |PTH4 |
GO:0005938	Cell cortex	0.0191815	0.996201	CC	11	BEM2 |DYN1 |FRK1 |GIN4 |KCC4 |KEL1 |KIN4 |PKH1 |PKH2 |SSK2 |YTA6 |
GO:0005654	Nucleoplasm	0.0143324	0.993989	CC	11	CDC73 |CTK1 |LEO1 |LHP1 |MAD2 |MRT4 |PSY2 |RAD27 |RTF1 |SRP40 |TOP1 |
GO:0005615	Extracellular space	0.00421507	0.993505	CC	8	ECM14 |PPN1 |PRY1 |PRY2 |PRY3 |RRT12 |YJL132W |YSP3 |
GO:0010737	Protein kinase A signaling	0.0410134	0.993072	BP	6	GPA2 |SOK1 |TPK1 |TPK2 |TPK3 |YAK1 |
GO:0006749	Glutathione metabolic process	0.0237954	0.992904	BP	7	ECM38 |GLO1 |GLR1 |GRX2 |OXP1 |TRX2 |YCF1 |
GO:0018345	Protein palmitoylation	0.0210795	0.990711	BP	5	AKR1 |AKR2 |ERF2 |PFA3 |PFA4 |
GO:0034967	Set3 complex	0.0259362	0.980794	CC	5	CPR1 |HOS4 |HST1 |SIF2 |SNT1 |
